# Monocyte-amplified transcriptional signatures of human diseases

**DOI:** 10.64898/2026.07.04.736372

**Authors:** Mario L. Arrieta-Ortiz, Wei-Ju Wu, Nitin S. Baliga

**Affiliations:** Institute for Systems Biology, 401 Terry Ave N, Seattle, Washington, USA

## Abstract

Blood-based biomarkers discovered by machine learning often lack disease specificity and cross-population robustness for clinical applications. We describe a biomarker discovery strategy that exploits monocytes as circulating sentinels to amplify disease-perturbed signals in blood. This strategy leverages monocyteMINER, a mechanistic transcriptional regulatory network inferred from monocyte transcriptomes of 1,202 healthy individuals. As proof-of-concept, we uncovered a 31-gene atherosclerosis-perturbed network that underpins disease etiology, identifying diagnostic signatures for coronary artery disease (ARAP2, P2RY14, FKBP15) and acute myocardial infarction (SERPINA1, ASGR2). For tuberculosis (TB), monocyteMINER uncovered a 5-gene signature (MAS_TB_META5: ANKRD22, AIM2, VAMP5, GBP5, TGM2) from just 438 samples. MAS_TB_META5 outperformed 77 existing signatures across 18 cohorts (>4,400 patients, 12 countries), achieving WHO target product profile for high-sensitivity screening (including in advanced HIV patients), and predicting TB progression up to 5 years before diagnosis. Thus, our findings show that monocyteMINER offers a generalizable platform for discovering clinically actionable biomarkers for diverse diseases.
