## Supplementary material for "Monocyte-amplified transcriptional signatures of human diseases": Data Set 2

### Sheet: aTB vs Healthy
Gene_Signature	wAUROC	No_Validation_Cohorts	No_Top_Tier_Performance	Success_Rate_Tier	No_High_Sensitivity_And_Specificity_TPP	Success_Rate_High_Sensitivity_And_Specificity_TPP	No_High_Sensitivity_TPP	Success_Rate_High_Sensitivity_TPP	No_High_Specificity_TPP	Success_Rate_High_Specificity_TPP	No_Triage_TPP	Success_Rate_Triage_TPP
Suliman_4	0.918	10	9	90	3	30	7	70	6	60	7	70
Thompson_9	0.914	10	8	80	3	30	6	60	6	60	6	60
Natarajan_7	0.906	9	8	88.9	4	44.4	7	77.8	6	66.7	5	55.6
Sambarey_HIV_10	0.906	10	8	80	3	30	7	70	4	40	6	60
Long_RES_10	0.904	10	8	80	4	40	7	70	5	50	5	50
MAS_TB_META5	0.902	10	8	80	3	30	7	70	4	40	5	50
MAS_TB3a	0.9	10	8	80	3	30	5	50	6	60	5	50
Zhao_NANO_6	0.899	10	8	80	3	30	8	80	4	40	5	50
Suliman_RISK_2	0.897	10	6	60	3	30	7	70	4	40	4	40
MAS_TB_OD3	0.897	10	8	80	1	10	8	80	5	50	6	60
Blankley_5	0.889	5	4	80	2	40	3	60	3	60	2	40
Maertzdorf_4	0.889	9	4	44.4	2	22.2	5	55.6	4	44.4	5	55.6
PennNich_RISK_6	0.886	10	5	50	2	20	6	60	4	40	5	50
LauxdaCosta_OD_3	0.885	10	7	70	4	40	7	70	5	50	6	60
Rajan_HIV_5	0.883	10	9	90	2	20	6	60	6	60	4	40
Gjoen_7	0.881	10	6	60	3	30	5	50	3	30	3	30
Roe_3	0.881	10	5	50	2	20	4	40	3	30	3	30
Kaul_3	0.878	10	6	60	1	10	6	60	3	30	4	40
MAS_TB3b	0.877	10	6	60	1	10	8	80	4	40	4	40
Hoang_OD_3	0.876	10	4	40	4	40	7	70	2	20	4	40
MAS_TB_OD4	0.876	10	6	60	2	20	5	50	3	30	4	40
Sweeney_OD_3	0.875	9	6	66.7	3	33.3	5	55.6	4	44.4	4	44.4
Jacobsen_3	0.875	10	6	60	3	30	5	50	3	30	4	40
Gong_OD_4	0.867	10	6	60	5	50	6	60	4	40	5	50
Gliddon_OD_3	0.859	9	7	77.8	3	33.3	4	44.4	4	44.4	4	44.4
Suliman_RISK_4	0.858	10	3	30	2	20	4	40	2	20	3	30
Chen_5	0.847	10	3	30	2	20	5	50	3	30	3	30
Gjoen_10	0.846	10	4	40	1	10	3	30	1	10	2	20
Gliddon_2_OD_4	0.844	10	4	40	1	10	4	40	1	10	3	30
Jenum_8	0.843	10	6	60	1	10	5	50	3	30	3	30
Francisco_OD_2	0.842	10	3	30	0	0	3	30	1	10	0	0
Roe_OD_4	0.833	10	3	30	0	0	2	20	1	10	1	10
Chen_HIV_4	0.832	10	5	50	2	20	3	30	3	30	2	20
Kulkarni_HIV_2	0.82	10	3	30	1	10	1	10	2	20	1	10
Thompson_RES_5	0.805	10	5	50	1	10	4	40	4	40	2	20
Verhagen_10	0.741	10	2	20	0	0	0	0	2	20	0	0
Chendi_HIV_2	0.626	10	1	10	0	0	0	0	0	0	0	0
Lee_4	0.615	9	0	0	0	0	0	0	0	0	0	0
Sloot_HIV_2	0.587	10	1	10	0	0	0	0	0	0	0	0

### Sheet: aTB vs OD
Gene_Signature	wAUROC	No_Validation_Cohorts	No_Top_Tier_Performance	Success_Rate_Top_Tier	No_High_Sensitivity_And_Specificity_TPP	Success_Rate_High_Sensitivity_And_Specificity_TPP	No_High_Sensitivity_TPP	Success_Rate_High_Sensitivity_TPP	No_High_Specificity_TPP	Success_Rate_High_Specificity_TPP	No_Triage_TPP	Success_Rate_Triage_TPP
LauxdaCosta_OD_3	0.842	5	4	80	1	20	2	40	1	20	1	20
Roe_3	0.842	5	4	80	0	0	2	40	1	20	1	20
Kaul_3	0.838	5	4	80	0	0	2	40	1	20	2	40
Sweeney_OD_3	0.832	4	2	50	0	0	1	25	0	0	0	0
MAS_TB_OD4	0.83	3	2	66.7	0	0	1	33.3	0	0	0	0
MAS_TB_META5	0.825	3	2	66.7	0	0	1	33.3	0	0	0	0
Gong_OD_4	0.823	5	2	40	0	0	2	40	0	0	0	0
Hoang_OD_3	0.821	4	2	50	0	0	1	25	1	25	1	25
Chen_HIV_4	0.82	5	2	40	0	0	1	20	0	0	0	0
Chen_5	0.818	5	2	40	0	0	2	40	0	0	0	0
Francisco_OD_2	0.808	5	2	40	0	0	1	20	0	0	0	0
MAS_TB_OD3	0.807	3	2	66.7	0	0	1	33.3	0	0	0	0
MAS_TB3a	0.806	5	1	20	0	0	0	0	1	20	0	0
Blankley_5	0.799	2	0	0	0	0	0	0	0	0	0	0
MAS_TB3b	0.797	5	2	40	0	0	0	0	0	0	0	0
PennNich_RISK_6	0.789	5	0	0	0	0	0	0	0	0	0	0
Maertzdorf_4	0.788	5	0	0	0	0	0	0	0	0	0	0
Gliddon_OD_3	0.783	5	1	20	0	0	0	0	0	0	0	0
Suliman_4	0.78	5	1	20	0	0	0	0	0	0	0	0
Natarajan_7	0.775	5	0	0	0	0	0	0	0	0	0	0
Long_RES_10	0.772	5	0	0	0	0	1	20	0	0	0	0
Suliman_RISK_2	0.769	5	0	0	0	0	0	0	0	0	0	0
Thompson_9	0.756	5	1	20	0	0	0	0	0	0	0	0
Jacobsen_3	0.737	5	0	0	0	0	0	0	0	0	0	0
Gliddon_2_OD_4	0.735	4	0	0	0	0	0	0	0	0	0	0
Rajan_HIV_5	0.708	5	0	0	0	0	0	0	0	0	0	0
Sambarey_HIV_10	0.695	5	0	0	0	0	0	0	0	0	0	0
Gjoen_10	0.681	5	0	0	0	0	0	0	0	0	0	0
Suliman_RISK_4	0.676	5	1	20	0	0	0	0	0	0	0	0
Gjoen_7	0.672	5	0	0	0	0	0	0	0	0	0	0
Zhao_NANO_6	0.671	5	0	0	0	0	0	0	0	0	0	0
Thompson_RES_5	0.667	5	0	0	0	0	0	0	0	0	0	0
Kulkarni_HIV_2	0.659	5	0	0	0	0	0	0	0	0	0	0
Jenum_8	0.62	5	0	0	0	0	0	0	0	0	0	0
Lee_4	0.573	5	0	0	0	0	0	0	0	0	0	0
Sloot_HIV_2	0.567	4	0	0	0	0	0	0	0	0	0	0
Roe_OD_4	0.563	5	0	0	0	0	0	0	0	0	0	0
Verhagen_10	0.558	5	0	0	0	0	0	0	0	0	0	0
Chendi_HIV_2	0.552	5	0	0	0	0	0	0	0	0	0	0

### Sheet: aTB-adv. HIV coinfection
Gene_Signature	wAUROC	No_Validation_Cohorts	No_Top_Tier_Performance	Success_Rate_Top_Tier	No_High_Sensitivity_And_Specificity_TPP	Success_Rate_High_Sensitivity_And_Specificity_TPP	No_High_Sensitivity_TPP	Success_Rate_High_Sensitivity_TPP	No_High_Specificity_TPP	Success_Rate_High_Specificity_TPP	No_Triage_TPP	Success_Rate_Triage_TPP
MAS_TB3b	0.917	2	2	100	1	50	1	50	1	50	1	50
Blankley_5	0.907	2	2	100	0	0	1	50	2	100	0	0
Hoang_OD_3	0.904	2	2	100	1	50	2	100	0	0	2	100
Thompson_9	0.904	2	2	100	0	0	1	50	1	50	0	0
MAS_TB3a	0.903	2	2	100	1	50	1	50	2	100	1	50
Roe_3	0.9	2	2	100	2	100	2	100	1	50	2	100
Sambarey_HIV_10	0.894	2	2	100	0	0	1	50	1	50	0	0
PennNich_RISK_6	0.893	2	2	100	1	50	1	50	0	0	1	50
Natarajan_7	0.89	2	2	100	0	0	1	50	1	50	1	50
Gjoen_10	0.885	2	2	100	0	0	1	50	0	0	1	50
MAS_TB_META5	0.883	2	2	100	1	50	1	50	1	50	1	50
Maertzdorf_4	0.882	2	2	100	0	0	1	50	1	50	1	50
MAS_TB_OD4	0.881	2	2	100	1	50	1	50	1	50	1	50
Gong_OD_4	0.88	2	2	100	0	0	2	100	0	0	2	100
Kaul_3	0.879	2	2	100	1	50	1	50	1	50	1	50
Long_RES_10	0.877	2	2	100	0	0	1	50	0	0	1	50
Suliman_4	0.876	2	2	100	0	0	1	50	2	100	0	0
Chen_5	0.873	2	2	100	0	0	1	50	1	50	1	50
LauxdaCosta_OD_3	0.872	2	2	100	0	0	1	50	1	50	1	50
MAS_TB_OD3	0.87	2	2	100	1	50	1	50	1	50	1	50
Gjoen_7	0.865	2	2	100	0	0	1	50	1	50	0	0
Suliman_RISK_2	0.861	2	2	100	0	0	1	50	0	0	1	50
Sweeney_OD_3	0.855	2	2	100	1	50	1	50	1	50	1	50
Rajan_HIV_5	0.852	2	1	50	1	50	1	50	1	50	1	50
Zhao_NANO_6	0.841	2	2	100	0	0	1	50	1	50	0	0
Gliddon_OD_3	0.835	2	2	100	1	50	1	50	0	0	1	50
Suliman_RISK_4	0.808	2	2	100	0	0	1	50	0	0	0	0
Jenum_8	0.795	2	2	100	0	0	0	0	0	0	0	0
Francisco_OD_2	0.794	2	1	50	0	0	0	0	1	50	0	0
Jacobsen_3	0.792	2	1	50	0	0	0	0	0	0	0	0
Roe_OD_4	0.79	2	2	100	0	0	1	50	1	50	0	0
Thompson_RES_5	0.773	2	2	100	0	0	1	50	0	0	0	0
Chen_HIV_4	0.746	2	0	0	0	0	0	0	0	0	0	0
Gliddon_2_OD_4	0.746	2	1	50	0	0	0	0	0	0	0	0
Verhagen_10	0.74	2	1	50	0	0	0	0	0	0	0	0
Lee_4	0.719	2	1	50	0	0	0	0	0	0	0	0
Chendi_HIV_2	0.608	1	0	0	0	0	0	0	0	0	0	0
Sloot_HIV_2	0.55	1	0	0	0	0	0	0	0	0	0	0
Kulkarni_HIV_2	-	0	-	-	-	-	-	-	-	-	-	-

### Sheet: aTB Progression
Gene_Signature	wAUROC	No_Validation_Cohorts	No_Top_Tier_Performance	Success_Rate_Top_Tier	No_Prognostic_TPP	Success_Rate_Prognostic_TPP
Gong_OD_4	0.804	3	2	66.7	2	66.7
MAS_TB_META5	0.796	3	2	66.7	2	66.7
Hoang_OD_3	0.795	3	2	66.7	1	33.3
PennNich_RISK_6	0.794	3	2	66.7	0	0
MAS_TB3a	0.783	3	2	66.7	1	33.3
Thompson_9	0.773	3	2	66.7	1	33.3
MAS_TB_OD4	0.768	3	2	66.7	1	33.3
Natarajan_7	0.767	3	2	66.7	0	0
Chen_HIV_4	0.766	3	1	33.3	1	33.3
Chen_5	0.766	3	2	66.7	0	0
MAS_TB_OD3	0.765	3	2	66.7	0	0
Gliddon_OD_3	0.76	3	2	66.7	1	33.3
Kaul_3	0.756	3	2	66.7	0	0
Long_RES_10	0.748	3	2	66.7	0	0
Suliman_RISK_2	0.744	3	2	66.7	0	0
Blankley_5	0.742	3	2	66.7	0	0
Roe_3	0.739	2	1	50	0	0
Maertzdorf_4	0.736	3	1	33.3	1	33.3
LauxdaCosta_OD_3	0.73	3	2	66.7	0	0
Rajan_HIV_5	0.725	3	2	66.7	1	33.3
Suliman_4	0.721	2	0	0	0	0
MAS_TB3b	0.715	3	2	66.7	0	0
Kulkarni_HIV_2	0.707	3	1	33.3	0	0
Sambarey_HIV_10	0.703	3	2	66.7	0	0
Sweeney_OD_3	0.701	3	1	33.3	0	0
Jenum_8	0.7	3	1	33.3	1	33.3
Gjoen_7	0.698	3	1	33.3	0	0
Zhao_NANO_6	0.693	3	1	33.3	0	0
Suliman_RISK_4	0.688	3	1	33.3	1	33.3
Gjoen_10	0.682	3	1	33.3	1	33.3
Jacobsen_3	0.679	3	1	33.3	1	33.3
Gliddon_2_OD_4	0.673	3	1	33.3	0	0
Thompson_RES_5	0.673	3	1	33.3	0	0
Roe_OD_4	0.655	3	0	0	0	0
Sloot_HIV_2	0.624	2	0	0	0	0
Francisco_OD_2	0.624	3	0	0	0	0
Verhagen_10	0.618	3	0	0	0	0
Lee_4	0.61	3	0	0	1	33.3
Chendi_HIV_2	0.536	2	0	0	0	0
