## Supplementary material for "Monocyte-amplified transcriptional signatures of human diseases": Data Set 3

### Sheet: TF annotation
TF	Controlled regulons in TB subnetwork	Link between TF and TB biology or immune response	References	Pubmed ID
CEBPB	R3695	CEBPB has been linked to myeloid cell differentiation (i.e., monocytes) during TB disease and to TB susceptibility	Delgobo et al. 2019; Zhang et al. 2014	31637998; 25329476
ELF4	R400	-	-	-
FOXC1	R4831	FOXC1 activity is central for mesenchymal stem cells, which play a role in defense against M. tuberculosis	He et al 2025	40575568
IRF1	R2989, R3005	IRF1 along with BATF2 has been linked to immune response to Mtb infection. In addition, IRF1 KO has increased susceptibility to Mtb in a mice infection model and lacks nitric oxide production	Roy et al. 2015; Kamijo et al. 1994	25957166; 7510419
IRF2	R2758, R2770	IRF2 participates in the antibacterial responses of macrophages during Mtb infection	Roberts et al. 2025	41256720
IRF7	R3348, R3365	IRF7 deletion increases susceptibility to Mtb. IRF7 potentially work with microRNA to regulate PD-1 expression. IRF7 also influences Interferon beta expression	Zhang et al. 2022; Cheng & Schorey 2018	36274382; 30337468
IRF8	R4281	IRF8 autosomal recessive deficiency results in the absence of monocytes and dendritic cells, and significantly compromise immune response against to M. tuberculosis. The importance of IRF8 for control of TB has also been observed in mice models	Boisson-Dupuis et al. 2016 ; Salem & Gross 2013 ; Marquis et al. 2009	25703555; 23468103; 19234196
IRF9	R4133, R4141	IRF9 interacts with STAT1 and STAT2 to form the interferon-related ISGF3 complex that upregulates the expression of interferon and apoptosis-associated genes	Shanmuganathan et al. 2022; Xu et al. 2014	36286068; 24938416
MAFB	R3664, R3685	SNPs in MAFB have been associated with increased TB risk in multiple human populations	Mahasirimongkol et al 2012; Chen et al. 2016	22551897; 27035414
NFIX	R4833	-	-	-
SOX4	R611	-	-	-
STAT1	R4853, R4858	Loss of STAT1 function increases susceptibility to TB. Moreover, phosphorylated STAT1 induced apoptosis of M. tuberculosis infected macrophages	Boisson-Dupuis et al. 2015; Yao et al. 2017	25703555; 28348106
STAT3	R4707	SNPs on STAT3 and variations on its expression have been linked to TB susceptibility and M. tuberculosis intracellular survival	Wang et al. 2021; Queval et al. 2016	34307193; 27384401
STAT4	R5050	STAT4 KO has increased susceptibility to Mtb in mice model	Sugawara et al. 2003	12488562
TCF7L2	R4839	-	-	-
TGIF1	R4851	-	-	-

### Sheet: Gene annotation
Gene	Link between gene and TB biology or immune response	References	Pubmed ID
AIM2	AIM2 is a central component of the inflamasome that detects bacterial double stranded DNA	Theobald et al. 2024; Saiga et al. 2012	39324136; 22695634
ANKRD22	ANKRD22 expression is upregulated in in monocytes challenged with LAM, and also upregulated in monocytes and macrophages in TB disease	Gautam et al. 2022 ; Shan et al. 2024; Wang et al. 2023	37690670; 39609541
APOL6	APOL6 is nvolved in autophagy-mediated programmed cell death, and it is upregulated during Mtb and other bacterial pathogen infections. Potential role in defense against Mtb	Smith & Malik 2009; Liu et al. 2005; Pant et al. 2021	19299565; 15671246; 34252458
BATF2	BATF2 is nvolved in the activation of macrophages due to LPS stimulation and infection with mycobacteria	Guler et al. 2015	26376615
CD38	CD38 contributes to the immune defense againt M. avium. A paralogue of CD38, CD157, is upregulated in monocytes and macrophages and is also critical for response against Mtb	Viegas et al. 2007; Glaria & Valledor 2020	17533152; 31963337
CUL1	CUL1 works with NEDD8 to activate ubiquitination pathway. Mtb modulates the deneddylation of CUL1, potentially affecting host's immune response	Baek et al. 2020; Danelishvili et al. 2014; Mao et al. 2023	32051583; 25139900; 38434245
EPSTI1	EPSTI1 is highly expressed in LPS-activated macrophages and macrophages treated with interferon gamma. EPSTI1 deficiency increases anti-inflammatory macrophages while inhibiting pro-inflammatory macrophages. EPSTI1 is also highly expressed in blood of TB patients	Kim et al. 2017; Arya et al. 2024	29217193; 38935691
FPR2	-	-	-
GBP1	Inhibition of GBP1 expression lower the production of IL-1B, affecting the host-Mtb dynamics. Also, GBP1 orchestrates the maturation of phagolysosomes holding intracellular mycobacteria	Wei et al. 2022; Aguirre-Garcia et al. 2025	35753598; https://www.biorxiv.org/content/10.1101/2025.04.28.650982v1.full
GBP2	GBP2 is an important component of the immune response against bacterial infections (such as inflammasome and autophagy).	Cui, Wang & Feng 2025; Yu et al. 2022	41181145; 35531887
GBP4	GBP4 together with GBP2 promotes caspase-based pyroptosis to control bacterial infections	Wandel et al. 2020	32541830
GBP5	GBP5 is a marker of activated M1 macrophages that mount NLRP3 inflammasome responses against bacterial infections	Fujiwara et al. 2016	27990286
GK	Hypothesized as a cuproptosis-related gene, GK activity may be modulated by Mtb	Liu et al. 2025;	40808944
IFI27	IFI27 is an Interferon-related gene. IFI27 is significantly upregulated in TB granulomas	Casanova et al. 2020	33276795
IFIT3	Overexpression of IFIT3 promotes Mtb clearance in in vitro models. Conversely, IFIT3 downregulation increases Mtb load.	Madhvi et al. 2022	35873142
IGF2BP3	IGF2BP3 interacts with circHIF1a to promote arrest the cell cycle G1/S transition phase, which is a known to favour Mtb survival within the host	Yu et al. 2024; Cumming et al. 2017	39443946; 28542477
LAP3	Increased mRNA and protein levels in lung and blood of active TB patients. Tentatively associated with angiogenesis, that favors Mtb, in granuloma tissue	Li and Maierhba 2024	39023413
LGALS3BP	LGALS3BP regulates host's immune response against bacterial pathogens to avoid harmful immflamation. LGALS3BP is differentially expressed in Mtb-infected alveolar macrophages with respect to uninfected controls, and it has been proposed as a plasma biomarker for sepsis	Loimaranta et al. 2018; Hogn et al. 2019; Sadee et al. 2025;	29882603; 31402917; 40550843; 34335032
MYOF	-	-	-
NCOA7	siRNA-mediated silencing of NCOA7 increases survival of intracelular bacteria within macrophages	Russell et al. 2026	41758934
NEXN	-	-	-
PLAC8	-	-	-
SAMD9L	SAMD9L expression is upregulated during tuberculosis and it is associates with the activity of TLR2, a toll-like receptor that recognizes Mtb epitopes and confers protection against chronic Mtb infection	Zhang et al. 2022; Gopalakrishnan & Salgame 2017	35388602; 27326654
SERPING1	This gene encodes an inhibitor of Complement system. Tuning host immune response against bacterial infections by SERPING1 has been reported positive effect on host responses	Lubbers et al. 2020; Zwijnenburg et al. 2007	32179338; 17538891
SLAMF7	SLAMF7 is strongly upregulated in pro-inflammatory macrophages and it is characteristic of Interferon gamma mediated macrophage activation	Simmons et al. 2022	35148199
STAT1	Loss of STAT1 function causes increased susceptibility to TB. Furthermore, phosphorylated STAT1 induced apoptosis of Mtb infected macrophages	Boisson-Dupuis et al. 2015; Yao et al. 2017	25703555; 28348106
TGM2	TGM2 is a marker for M2 macrophages, that despite their anti-inflammatory properties may enhance host defense by allowing granuloma tissue repair. It may also reflects Mtb-induced dampening of the immune response	Martinez and Gordon 2014; Piñeros et al. 2017; Ahmad et al. 2022; Huang et al. 2015; Palucci et al. 2018	24669294; 28128217; 35603185; 26091535; 29205566
VAMP5	VAMP5 contributes to phagosome maturation, phagosytosis as a whole, and controlled release of extracellular vesicles	Sakurai et al. 2024; Matsui et al. 2023	38265888; 37704453
VRK2	-	-	-
WARS	WARS is an Interferon-inducible immunometabolic gene. It is secreted by monocytes upon detection of bacterial to activate macrophages	Wang et al. 2023; Jin 2019	37690670; 30613102
